# A multiscale map of the descending sympathetic innervation of the spleen

**DOI:** 10.64898/2026.11.15.766191

**Authors:** Leonor Remédio, Zachary R. Lewis, Emma D. Thomas, Ines Rodrigues-Vaz, Christine R. Schmidt, Lin T. Tun, Tiffany X Chen, Katherine A. Fancher, Joshua S. Greene, Darren Bertagnolli, Jeff Goldy, Christine Rimorin, Michael Tieu, Trangthanh Cardenas, Amy Torkelson, Junitta Guzman, Rebecca Ferrer, Anish Bhaswanth Chakka, Ana M. Vicente, Shenqin Yao, Kimberly A. Smith, Bosiljka Tasic, Darcy S. Peterka, Rui M. Costa

**Affiliations:** Allen Institute, Brain Science, Neurobiology of Action and Neural Dynamics, Seattle, WA United States; Zuckerman Mind Brain Behavior Institute, Columbia University, New York, NY United States

## Abstract

Brain regulation of visceral organ function depends on descending neural circuits. The spleen is the largest secondary lymphoid organ, and studies indicate that descending neural activity can alter splenic immune responses. Here, we combined retrograde tracing, single-nucleus RNA sequencing, spinal cord and brain reconstruction, and glycoprotein-complemented rabies tracing to map the sympathetic circuits associated with these organs in mice. Catecholaminergic fibers densely innervated the spleen and pancreas, and retrograde labeling identified largely distinct populations of postganglionic neurons within the celiac-superior mesenteric ganglion complex (CMG). Spleen-projecting neurons were enriched in suprarenal regions, whereas pancreas-projecting neurons were distributed more broadly. Single nucleus transcriptomics resolved three CMG neuron types and a Cre line marking the Rxfp1+ neurons labeled spleen-projecting neurons. CMG-projecting sympathetic preganglionic neurons occupied the intermediolateral cell column, intercalated nucleus, and spinal nucleus of the thoracic spinal cord. A tracing strategy designed to identify neurons upstream of these preganglionic populations labeled neurons in the medulla, pons, midbrain, hypothalamus, and several areas of the cortex including motor cortex. Motor-cortex axons formed vGlut1-positive boutons in close apposition to retrogradely labeled CMG-projecting neurons, providing anatomical support for a descending cortical route to sympathetic spinal circuits. These data provide an integrated anatomical and transcriptomic description of the descending circuits innervating the spleen and suggest that motor cortex is an effector cortex that controls more than movement through its projections to the spinal cord.
