## Supplemental Table 1 for "A multiscale map of the descending sympathetic innervation of the spleen"

### Sheet: cluster_information
leiden_harmony	cluster_name	cluster_number	n	color	median_nFeature	median_nCount	median_mito_ratio	pct_10x_Multiome	pct_SSv4
0	2_CMG_Robo2	2	84	#df3e9b	7956	250958	0.00382	44	56
1	1_CMG_Rxfp1	1	133	#5988ff	8058	160988	0.00388	51.1	48.9
2	3_CMG_Opcml	3	97	#87ca7d	7730	260376	0.00262	42.3	57.7

### Sheet: cmg_neur_DE
p_val	avg_log2FC	pct.1	pct.2	p_val_adj	cluster	gene	pct_diff
3.08779e-26	3.84236	0.833	0.287	9.25873e-22	0	Luzp2	0.546
5.89989e-26	2.69139	0.964	0.657	1.76908e-21	0	Robo2	0.307
9.69196e-24	2.20438	0.976	0.643	2.90613e-19	0	Cacna1e	0.333
2.74432e-23	2.47731	0.881	0.357	8.22883e-19	0	Sncaip	0.524
5.16473e-22	2.8066	0.857	0.339	1.54865e-17	0	Gm20754	0.518
9.23692e-22	3.58829	0.81	0.326	2.76969e-17	0	Sema5a	0.484
2.08086e-21	2.7293	0.845	0.357	6.23945e-17	0	Gna14	0.488
1.20714e-20	3.61128	0.548	0.083	3.61961e-16	0	Syt10	0.465
1.38195e-18	2.24029	0.798	0.283	4.14377e-14	0	Smad6	0.515
2.23808e-17	1.78574	0.881	0.465	6.71087e-13	0	Ntrk3	0.416
4.44394e-16	1.42335	0.964	0.53	1.33252e-11	0	Slc35f4	0.434
7.09914e-16	2.55159	0.821	0.448	2.12868e-11	0	Fam135b	0.373
1.01189e-14	2.76131	0.917	0.604	3.03415e-10	0	Lhfpl3	0.313
2.99372e-14	1.30796	0.964	0.574	8.97666e-10	0	Cdh8	0.39
2.87334e-13	1.4781	0.81	0.361	8.6157e-09	0	Fbn2	0.449
2.90782e-13	2.27494	0.571	0.161	8.71911e-09	0	Cbfa2t3	0.41
3.99079e-13	1.83118	0.774	0.37	1.19664e-08	0	Grm4	0.404
5.5625e-13	2.26432	0.655	0.265	1.66792e-08	0	Ano2	0.39
6.93686e-13	1.72902	0.857	0.552	2.08002e-08	0	Gm32618	0.305
7.05244e-13	2.1763	0.798	0.483	2.11467e-08	0	Dnah7b	0.315
9.72751e-13	2.46643	0.607	0.209	2.91679e-08	0	Bmper	0.398
3.53996e-11	2.18878	0.5	0.152	1.06146e-06	0	Ttc29	0.348
5.02845e-11	1.39277	0.833	0.522	1.50778e-06	0	Lhfpl2	0.311
5.13472e-11	2.70869	0.464	0.13	1.53965e-06	0	Glp1r	0.334
8.26294e-11	2.32117	0.679	0.361	2.47764e-06	0	Cacnb2	0.318
1.01363e-10	2.21697	0.583	0.235	3.03937e-06	0	Ccbe1	0.348
1.48789e-10	1.59681	0.786	0.478	4.46144e-06	0	Grhl1	0.308
2.03456e-10	2.02974	0.619	0.296	6.10062e-06	0	Trim71	0.323
2.50805e-10	1.77967	0.655	0.291	7.52039e-06	0	Igsf21	0.364
1.05369e-09	1.24057	0.81	0.474	3.15948e-05	0	Tmem132e	0.336
1.16918e-09	1.71436	0.655	0.33	3.50578e-05	0	Cntnap5c	0.325
1.40501e-08	1.3538	0.786	0.461	0.000421292	0	Ar	0.325
1.4329e-08	1.21043	0.548	0.196	0.000429654	0	5530401A14Rik	0.352
3.05765e-08	1.35195	0.631	0.313	0.000916836	0	Pcdh19	0.318
1.99339e-07	0.635247	0.964	0.657	0.00597717	0	Sox6	0.307
4.54002e-07	1.02217	0.845	0.543	0.0136132	0	Epha7	0.302
1.29883e-06	1.17216	0.786	0.483	0.0389454	0	Plcl2	0.303
5.15482e-06	0.652486	0.714	0.387	0.154567	0	Nol4	0.327
7.33893e-51	5.8506	1	0.558	2.20058e-46	1	A830018L16Rik	0.442
1.85652e-43	4.11337	0.857	0.072	5.56678e-39	1	Hmx1	0.785
4.33573e-39	3.32208	0.985	0.558	1.30007e-34	1	Cd9	0.427
2.623e-37	2.4666	0.977	0.591	7.86508e-33	1	Gm40841	0.386
5.96394e-37	5.06756	0.812	0.138	1.78829e-32	1	Tspan8	0.674
6.5742e-37	2.91856	0.932	0.298	1.97127e-32	1	Socs2	0.634
3.59198e-36	3.61669	0.835	0.122	1.07705e-31	1	Cpne9	0.713
3.85623e-36	3.27926	0.932	0.464	1.15629e-31	1	Gm16070	0.468
9.40342e-36	2.93491	0.955	0.365	2.81962e-31	1	Chrna7	0.59
1.38095e-34	3.23865	0.887	0.276	4.14078e-30	1	Nrp1	0.611
2.53007e-33	2.27192	0.992	0.646	7.58641e-29	1	Zfp804a	0.346
2.74022e-33	3.40425	0.88	0.354	8.21654e-29	1	Crispld1	0.526
3.45046e-33	2.93048	0.88	0.265	1.03462e-28	1	Prom1	0.615
3.87262e-33	2.69784	0.94	0.442	1.16121e-28	1	Rxfp1	0.498
1.20976e-32	2.41986	0.94	0.409	3.62745e-28	1	Antxr2	0.531
2.32617e-32	3.22554	0.91	0.503	6.97503e-28	1	Cdh6	0.407
9.83035e-32	4.69529	0.714	0.094	2.94763e-27	1	Sctr	0.62
1.10611e-31	3.06801	0.925	0.558	3.31668e-27	1	Brinp2	0.367
1.50474e-31	2.80617	0.91	0.387	4.51195e-27	1	Sgk1	0.523
1.52596e-31	2.72803	0.925	0.37	4.57559e-27	1	Pcsk2	0.555
1.99381e-31	3.70552	0.789	0.193	5.97845e-27	1	Rorb	0.596
9.97798e-31	4.06313	0.782	0.182	2.9919e-26	1	Gm31698	0.6
1.61665e-30	3.16376	0.805	0.193	4.84753e-26	1	S1pr3	0.612
1.47472e-29	2.53479	0.94	0.536	4.42195e-25	1	Tiam2	0.404
7.6166e-28	3.73763	0.632	0.055	2.28384e-23	1	Susd5	0.577
1.27202e-27	2.40655	0.94	0.597	3.81417e-23	1	Lrrc36	0.343
2.239e-27	3.70585	0.684	0.116	6.71363e-23	1	Cyyr1	0.568
7.06971e-27	2.47857	0.827	0.276	2.11985e-22	1	Rftn1	0.551
1.23429e-26	2.43659	0.917	0.414	3.70102e-22	1	S100a6	0.503
1.56022e-26	3.39801	0.789	0.276	4.67833e-22	1	Dusp10	0.513
3.0137e-25	3.07556	0.752	0.204	9.03659e-21	1	Slit2	0.548
9.19765e-25	1.53532	0.932	0.602	2.75791e-20	1	Myo1d	0.33
1.75294e-24	3.66543	0.556	0.044	5.25618e-20	1	B020031H02Rik	0.512
1.88157e-24	2.60972	0.774	0.204	5.64189e-20	1	Olfr78	0.57
5.19392e-24	2.65471	0.805	0.287	1.5574e-19	1	Syt16	0.518
1.22932e-23	3.27712	0.647	0.116	3.68611e-19	1	Gm28154	0.531
3.59478e-23	2.01897	0.872	0.442	1.0779e-18	1	Slc9b2	0.43
4.6403e-23	6.18997	0.556	0.077	1.3914e-18	1	Dkk2	0.479
6.52858e-23	1.7849	0.94	0.619	1.9576e-18	1	Frmpd1	0.321
7.44835e-23	4.00483	0.564	0.066	2.23339e-18	1	Slc35d3	0.498
2.30673e-22	2.36922	0.744	0.227	6.91674e-18	1	Rab37	0.517
1.1736e-21	3.30964	0.662	0.177	3.51905e-17	1	Etv1	0.485
1.54959e-21	3.10277	0.639	0.138	4.64646e-17	1	Ccnd1	0.501
4.9444e-21	2.72663	0.744	0.265	1.48258e-16	1	Mapk4	0.479
5.71017e-20	2.35186	0.737	0.271	1.71219e-15	1	Mbp	0.466
6.36997e-20	1.75429	0.902	0.558	1.91004e-15	1	Myl1	0.344
7.01331e-20	2.25417	0.744	0.26	2.10294e-15	1	Trib2	0.484
1.82527e-19	1.99024	0.744	0.238	5.47306e-15	1	Gm20559	0.506
1.01323e-18	2.10867	0.91	0.608	3.03818e-14	1	Cntn5	0.302
1.22742e-18	2.98371	0.617	0.177	3.68041e-14	1	Fat4	0.44
1.69595e-18	3.86508	0.737	0.37	5.08532e-14	1	2610307P16Rik	0.367
1.84728e-18	1.21363	0.985	0.586	5.53908e-14	1	Dcc	0.399
2.4602e-18	2.34375	0.752	0.331	7.37691e-14	1	Tmc3	0.421
3.30959e-18	2.11928	0.82	0.436	9.92379e-14	1	Pcdh10	0.384
4.50869e-18	1.94564	0.835	0.442	1.35193e-13	1	Htr3a	0.393
7.78725e-18	1.29951	0.932	0.448	2.33501e-13	1	Gm43122	0.484
1.03895e-17	3.42968	0.459	0.05	3.1153e-13	1	Ltk	0.409
1.8714e-17	1.77742	0.85	0.464	5.61138e-13	1	Stard5	0.386
4.7554e-17	2.1568	0.564	0.11	1.42591e-12	1	Banf2	0.454
4.10158e-16	3.00219	0.624	0.227	1.22986e-11	1	Rerg	0.397
5.47787e-16	3.15015	0.549	0.144	1.64254e-11	1	Itga2	0.405
8.12729e-16	1.48856	0.895	0.569	2.43697e-11	1	Kcnh8	0.326
8.58342e-16	3.04322	0.429	0.055	2.57374e-11	1	4930422I22Rik	0.374
1.6516e-15	1.82415	0.684	0.249	4.95232e-11	1	Lancl3	0.435
3.60235e-15	2.74877	0.481	0.094	1.08016e-10	1	AI504432	0.387
4.0728e-15	3.72614	0.647	0.298	1.22123e-10	1	Mei4	0.349
4.85091e-15	1.28788	0.925	0.624	1.45454e-10	1	Myo1b	0.301
8.05346e-15	2.04886	0.722	0.398	2.41483e-10	1	Lmo7	0.324
2.54675e-14	1.93271	0.797	0.392	7.63642e-10	1	Pstpip1	0.405
5.51392e-14	3.15626	0.376	0.044	1.65335e-09	1	Gm47524	0.332
6.86863e-14	2.42624	0.617	0.232	2.05956e-09	1	Samd9l	0.385
9.81348e-14	2.32347	0.594	0.221	2.94257e-09	1	S100a13	0.373
1.19698e-13	2.91774	0.353	0.033	3.58915e-09	1	Sox1ot	0.32
1.50917e-13	1.84485	0.692	0.304	4.52524e-09	1	Pelo	0.388
3.05855e-13	2.98428	0.466	0.127	9.17105e-09	1	Kcnc2	0.339
3.72552e-13	1.7031	0.729	0.354	1.1171e-08	1	Fam189a2	0.375
9.54113e-13	1.67512	0.632	0.243	2.86091e-08	1	Hr	0.389
2.01841e-12	2.58229	0.639	0.337	6.05219e-08	1	Caln1	0.302
2.17187e-12	1.34566	0.91	0.608	6.51236e-08	1	Eif4e3	0.302
2.3534e-12	1.98053	0.579	0.204	7.05668e-08	1	Fam20a	0.375
2.66808e-12	1.14938	0.805	0.425	8.00024e-08	1	Zfp618	0.38
7.01646e-12	1.62458	0.759	0.436	2.10389e-07	1	Bdkrb2	0.323
1.32261e-11	3.99785	0.451	0.133	3.96585e-07	1	Lrrtm4	0.318
1.48868e-11	1.47991	0.556	0.177	4.46382e-07	1	Tmem35a	0.379
1.59372e-11	1.95361	0.684	0.343	4.77877e-07	1	Itga6	0.341
1.85997e-11	1.93661	0.519	0.171	5.57711e-07	1	Dclk3	0.348
2.51061e-11	1.91399	0.571	0.221	7.52806e-07	1	Nr1h5	0.35
2.52074e-11	1.22466	0.789	0.47	7.55845e-07	1	Pmepa1	0.319
3.43847e-11	1.80124	0.639	0.298	1.03103e-06	1	Tyro3	0.341
3.68533e-11	1.98452	0.699	0.365	1.10505e-06	1	A330102I10Rik	0.334
4.17525e-11	2.11879	0.534	0.204	1.25195e-06	1	Slc9b1	0.33
7.22663e-11	1.52086	0.744	0.398	2.16691e-06	1	Gm16638	0.346
8.36625e-11	1.09687	0.835	0.514	2.50862e-06	1	Htr3b	0.321
9.88584e-11	1.42971	0.767	0.414	2.96427e-06	1	Efhd2	0.353
1.23589e-10	2.78269	0.571	0.26	3.70583e-06	1	Gm28153	0.311
2.52937e-10	1.73271	0.609	0.287	7.58431e-06	1	Eif5a2	0.322
1.09042e-09	1.19049	0.737	0.414	3.26964e-05	1	Prps2	0.323
1.1376e-09	1.56362	0.556	0.227	3.41109e-05	1	Dkk1	0.329
1.2699e-09	1.76767	0.429	0.116	3.8078e-05	1	Zdhhc22	0.313
2.77814e-09	0.931836	0.677	0.326	8.33025e-05	1	Chrna5	0.351
3.22976e-09	1.70875	0.586	0.26	9.68443e-05	1	Lrrc75b	0.326
7.42958e-09	1.52466	0.541	0.227	0.000222776	1	Fst	0.314
1.21101e-08	1.31311	0.632	0.293	0.000363123	1	Fkbp1b	0.339
4.34629e-08	1.0439	0.714	0.376	0.00130323	1	Il11ra1	0.338
1.20617e-07	1.00471	0.654	0.337	0.0036167	1	Ppp1r14c	0.317
8.1942e-07	0.188347	0.677	0.343	0.0245703	1	Chga	0.334
2.91792e-39	3.90839	0.99	0.673	8.74938e-35	2	Kirrel3	0.317
9.39807e-35	2.69786	0.99	0.382	2.81801e-30	2	Igsf11	0.608
9.45285e-35	3.78535	0.959	0.553	2.83444e-30	2	Hs6st3	0.406
3.40315e-34	3.22301	0.959	0.461	1.02044e-29	2	Gm29266	0.498
2.37835e-33	3.00275	0.979	0.392	7.13148e-29	2	Bmpr1b	0.587
2.56569e-31	2.64458	0.969	0.433	7.69322e-27	2	Pdzrn3	0.536
9.38088e-31	2.90044	0.938	0.465	2.81286e-26	2	Tenm1	0.473
2.67673e-29	3.55419	0.814	0.23	8.02619e-25	2	Adamts19	0.584
1.04859e-28	3.43274	0.918	0.539	3.14421e-24	2	Csmd3	0.379
7.56328e-28	2.23322	0.979	0.631	2.26785e-23	2	Slc24a2	0.348
1.5397e-27	2.19516	0.979	0.636	4.61679e-23	2	Btbd11	0.343
2.62841e-25	3.47662	0.722	0.18	7.8813e-21	2	Trim55	0.542
3.38584e-25	2.19032	0.979	0.627	1.01524e-20	2	Pde11a	0.352
3.92555e-25	3.05517	0.814	0.295	1.17708e-20	2	Tll2	0.519
1.03162e-24	2.94668	0.845	0.295	3.09332e-20	2	Vwc2	0.55
2.33254e-24	1.76404	0.99	0.627	6.99412e-20	2	Sox6	0.363
1.1412e-23	3.33844	0.753	0.207	3.42188e-19	2	Sstr2	0.546
1.02616e-21	2.61008	0.711	0.189	3.07694e-17	2	Dsp	0.522
2.0162e-20	2.05436	0.825	0.295	6.04559e-16	2	Shox2	0.53
1.10618e-19	2.85122	0.804	0.396	3.31689e-15	2	Sorcs2	0.408
6.98675e-19	6.30235	0.526	0.106	2.09498e-14	2	Synpr	0.42
8.76088e-18	3.79542	0.495	0.083	2.62695e-13	2	St8sia6	0.412
1.04876e-17	2.2068	0.753	0.327	3.14469e-13	2	Plekha7	0.426
1.19044e-17	2.4533	0.804	0.359	3.56955e-13	2	Col6a2	0.445
1.15276e-16	3.28264	0.515	0.106	3.45654e-12	2	Whrn	0.409
1.49472e-16	3.19947	0.67	0.258	4.48191e-12	2	Grik1	0.412
2.76447e-16	3.07929	0.557	0.143	8.28925e-12	2	Spats2l	0.414
1.48938e-14	2.13014	0.701	0.323	4.46589e-10	2	Sh3rf3	0.378
1.78825e-14	1.54561	0.887	0.553	5.36205e-10	2	Adcy8	0.334
1.91564e-14	1.80599	0.763	0.346	5.74404e-10	2	Nol4	0.417
9.71651e-14	1.05007	0.959	0.553	2.9135e-09	2	Cdh8	0.406
1.09236e-13	1.42804	0.784	0.41	3.27543e-09	2	St3gal6	0.374
1.47763e-13	3.38436	0.505	0.147	4.43068e-09	2	Syndig1	0.358
4.09376e-13	3.30212	0.351	0.046	1.22751e-08	2	Cldn11	0.305
1.30406e-12	1.98578	0.722	0.318	3.91023e-08	2	Gm41361	0.404
1.48088e-12	2.08793	0.639	0.272	4.44041e-08	2	Vwa5b1	0.367
1.78975e-12	2.73672	0.454	0.115	5.36656e-08	2	Masp1	0.339
2.61235e-12	1.04756	0.907	0.53	7.83313e-08	2	Slc35f4	0.377
2.71162e-12	1.78237	0.732	0.355	8.1308e-08	2	Thy1	0.377
2.9439e-12	2.95821	0.381	0.069	8.82729e-08	2	C1qtnf9	0.312
3.86868e-12	1.72459	0.825	0.516	1.16002e-07	2	Nova1	0.309
4.41101e-12	2.26344	0.577	0.203	1.32264e-07	2	Adcy5	0.374
6.3799e-12	1.63747	0.742	0.378	1.91301e-07	2	Rph3a	0.364
6.42923e-12	2.11784	0.515	0.157	1.9278e-07	2	Trabd2b	0.358
2.45184e-11	2.47893	0.464	0.134	7.35184e-07	2	Arpp21	0.33
2.54996e-11	2.05883	0.629	0.267	7.64604e-07	2	Cdh22	0.362
1.96248e-10	1.78114	0.412	0.097	5.88449e-06	2	Slitrk5	0.315
1.08055e-09	1.55401	0.588	0.267	3.24002e-05	2	Ank1	0.321
2.2614e-09	1.91329	0.443	0.138	6.78082e-05	2	8030453O22Rik	0.305
2.95056e-09	0.913001	0.835	0.442	8.84727e-05	2	Tmem132e	0.393
5.32491e-09	1.54232	0.598	0.295	0.000159667	2	Plagl1	0.303
2.32776e-08	1.60226	0.536	0.23	0.000697978	2	Galnt6	0.306
